# Dissecting the Contribution of Transposable Elements to Interphase Chromosome Structure

**DOI:** 10.1101/2024.10.25.620372

**Authors:** Liyang Shi, Zhen Xiao, Isaac A. Babarinde, Fu Xiuling, Gang Ma, Zhouqi Huang, Li Sun, Xuemeng Zhou, Jiangping He, Alexander Strunnikov, Andrew P. Hutchins

**Affiliations:** Department of Systems Biology, School of Life Sciences, Southern University of Science and Technology, Shenzhen, Guangdong, China; Laboratory of Inflammation and Vaccines, Shenzhen Institute of Advanced Technology, Chinese Academy of Sciences, Shenzhen, Guangdong, China; Guangzhou National Laboratory, Guangzhou, Guangdong, China; Guangzhou Institutes of Biomedicine and Health, Guangzhou, Guangdong, China

**Keywords:** Transposable elements, 3D genome, transcription factors, epigenetics, SMARCA4, BAF complex

## Abstract

Transposable elements (TEs) occupy nearly half of the human genome and play diverse biological roles. Despite their abundance, the extent to which TEs contribute to three-dimensional (3D) genome structure remains unclear.

To investigate this, we developed te_hic, a computational pipeline that integrates genomic data with chromatin interactions. Our analysis reveals that TE sequences are responsible for 3D genome structure in interphase nuclei. This phenomenon is mediated by the recruitment of specific transcription factors to TEs, which enables both the formation and disruption of chromatin contacts. We computationally identified known contact-forming proteins (CTCF, RAD21, SMC3) and breaking proteins (RNF2), as well as novel candidate contact-formers (SMARCA4, MAFK). Knockdown of the predicted contact-formers *SMARCA4* and *MAFK* decreased contacts and loops at and between TEs. Notably, *SMARCA4* knockdown selectively reduced short-range contacts, highlighting its role in maintaining 3D genome structure mediated by TE binding.

Overall, our findings demonstrate that TEs are crucial determinants of 3D genome organization in mammalian cells.

**Key findings:**

- TEs determine 48% of the 3D genome structure alone, and 70% of heterotypic contacts.
- A/B compartments, TADs, and loop signatures can be retrieved using TE-mapped reads only.
- TFs can be divided into contact formers and breakers at TEs.
- SMARCA4 and MAFK build chromatin contacts between TE sequences.
