## Supplementary Table 2 for "Dissecting the Contribution of Transposable Elements to Interphase Chromosome Structure"

### Sheet: Human
Name	ID	zscore_r1	zscore_r2	zscore_mean	Peak number	Total peak length
ASH2L	ENCFF693FGQ	-1.67977	-1.71686	-1.69832	38043	25320663
ATF2	46193	0.470981	0.951074	0.711027	62019	18070575
ATF2	ENCFF352KLD	-0.297467	-0.466239	-0.381853	8577	4716531
ATF3	46174	0.079279	0.285647	0.182463	12305	2611758
ATF3	ENCFF440FTA	-0.154506	-0.177729	-0.166117	5547	1295969
BACH1	45690	-0.359436	-0.0690778	-0.214257	32270	8410503
BACH1	ENCFF749UPP	-0.284192	-0.291567	-0.287879	12767	3928005
BCL11A	46178	0.763968	0.565862	0.664915	6195	1258665
BCL11A	ENCFF262EKX	0.180844	-0.572121	-0.195639	894	157344
BRCA1	45698	0.635785	0.665689	0.650737	14038	3009332
BRCA1	ENCFF721TNS	-0.243965	-0.389833	-0.316899	1942	542695
BRD2	49543	-0.306721	-0.696456	-0.501589	2540	494783
BRD3	49545	-0.938843	-1.13442	-1.03663	55	14239
BRD4	36299	-1.16534	-0.835823	-1.00058	25328	6919001
CBX5	ENCFF218OXB	-0.20499	-0.540553	-0.372771	376	195460
CBX8	ENCFF483UZG	-0.451349	-0.785034	-0.618192	2752	1558655
CEBPB	ENCFF823KCM	0.999332	0.645615	0.822473	20036	5033714
CHD1	45686	-0.398521	-0.415436	-0.406979	6422	1690310
CHD1	ENCFF962NKC	-0.655263	-0.862439	-0.758851	9546	6933122
CHD2	45701	0.15801	0.727318	0.442664	37277	9676949
CHD2	ENCFF726GBF	-0.345177	-0.302888	-0.324032	9036	2809309
CHD7	8808	1.2039	0.969931	1.08692	13203	2843798
CHD7	ENCFF338IDU	-0.005065	-0.308676	-0.15687	7148	3915941
CREB1	46182	-0.626714	-0.146802	-0.386758	60075	17641477
CREB1	ENCFF978KGB	-0.635088	-0.401225	-0.518156	19983	5901678
CTBP2	45693	-0.418433	-0.138794	-0.278613	32080	7977539
CTBP2	ENCFF501VJW	-0.555927	-0.737483	-0.646705	8117	4740647
CTCF	36632	2.35578	2.43757	2.39667	70084	15732243
CTCF	45230	2.12508	2.23605	2.18057	82900	20649937
CTCF	46184	1.30615	1.88028	1.59321	87184	22067120
CTCF	ENCFF023LAA	0.8788	1.49055	1.18467	101440	24989723
CTCF	35846	0.297268	1.1984	0.747834	57384	11515730
CTNNB1	53652	-1.23296	-1.27761	-1.25528	62	13322
E2F6	46177	-1.26119	-0.780014	-1.0206	68616	22233945
E2F6	ENCFF174AVU	-1.53169	-1.35482	-1.44326	31311	12454352
EGR1	46169	-0.690644	0.0364619	-0.327091	31547	7516356
EGR1	ENCFF100KKH	-0.701875	-0.434624	-0.568249	11366	2923650
EP300	1007	0.712238	1.16798	0.940109	78608	21637214
EP300	ENCFF583FUX	-0.203337	-0.700962	-0.452149	2108	413729
EZH2	ENCFF414CAB	-0.459145	-0.743671	-0.601408	11896	5074940
EZH2	45229	-0.728075	-0.905193	-0.816634	18857	74728714
FOSL1	46175	-0.414713	-0.428493	-0.421603	3695	763564
FOSL1	ENCFF428RHR	-0.378965	-0.715919	-0.547442	1408	298582
FOXH1	1011	0.978328	0.921818	0.950073	20897	4452697
FOXM1	68837	-0.217831	-0.464219	-0.341025	2529	563075
FOXP1	1012	0.229837	0.856606	0.543221	73752	16015017
GABPA	ENCFF308NZT	-0.570511	-0.30725	-0.43888	51045	13239492
GABPA	46185	-0.885042	-0.228928	-0.556985	9360	3014576
GTF2F1	45683	0.0489327	0.40977	0.229351	16908	4094675
GTF2F1	ENCFF138MYA	-0.225227	-0.31003	-0.267629	3790	1282541
H2AZ	45224	1.89946	1.48893	1.6942	119369	31397211
HDAC2	ENCFF486IQC	-0.814274	-0.876719	-0.845496	37101	10367170
HDAC2	8810	-1.82391	-1.48088	-1.6524	17378	9692967
HDAC6	8811	0.072161	-0.281098	-0.104469	1007	226359
HDAC6	ENCFF802HUU	-0.712195	-0.749557	-0.730876	189	28235
JUN	45685	0.198807	0.331926	0.265366	8194	1697875
JUN	ENCFF821GUI	-0.165983	0.0690668	-0.0484582	13238	648587
JUND	45696	1.20948	1.60057	1.40503	55015	3003574
JUND	ENCFF443FKS	-0.482047	-0.383304	-0.432675	2707	13369812
KDM1A	ENCFF759CSN	-0.370142	-0.298885	-0.334513	21961	10039140
KDM4A	8816	-1.94217	-1.73976	-1.84096	36368	15747802
KDM4A	ENCFF021QGZ	-2.17395	-2.16284	-2.1684	35293	20371858
KDM5A	8812	-0.259962	-0.178525	-0.219243	4168	1265787
KDM5A	ENCFF471OCM	-0.450314	-0.599012	-0.524663	3948	1736172
KDM5B	8814	-0.0161235	-0.385345	-0.200734	1259	227578
KDM5C	8815	-0.275531	-0.937312	-0.606422	229	57528
KLF4	91060	-0.146704	-0.533621	-0.340163	158	65488
KLF5	51508	0.190721	-0.450505	-0.129892	2694	581414
LEF1	53650	-0.045085	-0.0634045	-0.0542447	1283	252090
MAFK	45687	1.62418	1.44422	1.5342	27538	6282647
MAFK	ENCFF710YJK	0.790154	0.416989	0.603571	13422	3652165
MAX	ENCFF994IHO	-0.248787	-0.299382	-0.274085	108759	34283792
MAX	46180	-1.65915	-0.849533	-1.25434	5946	1827385
MED1	58492	0.0548919	-0.222245	-0.0836767	5268	1490235
MORC2	87624	-0.398935	-0.474259	-0.436597	6131	1523613
MPHOSPH8	87625	-0.124364	-0.470553	-0.297459	1201	441848
MXI1	45695	-0.253117	0.216347	-0.018385	26541	6699578
MXI1	ENCFF727RNJ	-0.330243	-0.21821	-0.274227	7021	2327148
MYC	45691	-0.0508242	0.335415	0.142296	20021	4829405
MYC	ENCFF270GMO	-0.200326	-0.214901	-0.207614	6417	1688873
NANOG	91062	2.89401	2.43157	2.66279	83027	42939287
NANOG	ENCFF435DTC	0.468632	0.2741	0.371366	8905	2078673
NIPBL	53670	0.44674	0.699594	0.573167	69388	21667519
NR5A2	51511	-0.703467	-1.48365	-1.09356	126	25178
NRF	ENCFF414RES	-0.254724	-0.169664	-0.212194	4880	1061520
NRF1	45697	-0.189703	-0.043389	-0.116546	6352	1633643
NUP98	32946	-0.720402	-1.06471	-0.892556	278	72832
OTX2	51522	2.76831	2.62548	2.6969	98668	27133786
PHF8	8818	-1.44547	-1.23133	-1.3384	21488	7197843
PHF8	ENCFF467WAD	-1.53716	-1.49219	-1.51467	22954	10623757
POLR2A	ENCFF918UHB	-0.868524	-1.04977	-0.959145	67454	26015811
POLR2A	46187	-2.02546	-1.60028	-1.81287	14536	6633218
POU5F1	58494	1.0128	0.888238	0.950519	22393	6521705
POU5F1	ENCFF383EYO	0.844834	0.376461	0.610648	5029	1024085
PRDM1	51435	-0.180012	-0.24592	-0.212966	15986	147081
PRDM14	966	0.0389333	0.0129936	0.0259635	533	3922043
RAD21	45689	2.71732	2.75773	2.73753	51993	24070676
RAD21	ENCFF532ZYE	1.89801	2.26441	2.08121	86582	40343411
RAD21	91096	2.1166	1.96747	2.04203	92669	37236360
RAD21	46164	1.57757	1.95945	1.76851	151864	17293281
RAD21	94415	1.74188	1.64198	1.69193	76727	15793422
RBBP5	ENCFF610PCN	-1.19383	-1.27194	-1.23289	40740	14384482
RBBP5	8820	-1.80903	-1.56684	-1.68793	22159	12193884
REST	46172	0.169278	0.531892	0.350585	40818	10353740
REST	ENCFF649VNE	-0.482243	-0.716963	-0.599603	6719	3280237
RFX	ENCFF142NQQ	-0.0384205	-0.394114	-0.216268	2188	771465
RFX5	45692	0.273547	-0.0433816	0.115083	6717	1577102
RNF2	ENCFF241UKW	-0.697723	-0.977708	-0.837716	10871	12195740
RXRA	46192	0.0614619	0.178697	0.120079	10850	2187740
RXRA	ENCFF745EBL	-0.319201	-0.475008	-0.397105	2166	432008
SALL4	51550	-0.708184	-0.412919	-0.560552	503	106802
SAP30	ENCFF043HXQ	-0.681191	-0.769247	-0.725219	19810	5451481
SAP30	8821	-0.873447	-0.640699	-0.757073	9355	4083900
SIN3A	ENCFF156JCN	-1.28698	-1.23502	-1.261	61231	21225391
SIN3A	45699	-1.65229	-1.1129	-1.3826	28027	13597739
SIRT6	ENCFF219XEX	0.0448789	-0.293734	-0.124427	323	182435
SIRT6	8822	-0.183992	-0.418876	-0.301434	728	84381
SIX5	ENCFF384KWP	-0.0883298	-0.0283295	-0.0583296	4999	1260014
SIX5	46188	-0.144048	-0.271805	-0.207927	3416	745084
SMAD1	51563	1.46108	1.63996	1.55052	1955	434485
SMAD2	87046	0.145233	-0.0393806	0.0529261	13889	5605174
SMAD3	1085	0.123285	0.125794	0.12454	11250	2345701
SMAD4	1087	0.0318859	0.0419947	0.0369403	15613	3226345
SMARCA4	5227	2.81437	2.58582	2.7001	68244	16983246
SMC1A	34008	1.32038	1.11268	1.21653	17477	3445364
SMC3	34011	1.71888	1.7891	1.75399	27285	5706887
SOX2	4931	2.53425	1.69717	2.11571	10044	1847766
SP1	46190	-0.282431	0.345976	0.0317722	66950	18345551
SP1	ENCFF284JVS	-0.57046	-0.501212	-0.535836	20429	6233130
SP2	46176	-0.0501814	0.0287558	-0.0107128	3379	1009444
SP2	ENCFF309QRC	-0.0450898	-0.182039	-0.113565	2388	764420
SP4	46179	0.0555249	0.500996	0.278261	41824	12510236
SP4	ENCFF257FUV	-0.441265	-0.552806	-0.497036	7886	4521462
SRF	51590	1.51999	1.55413	1.53706	61579	19710193
SRF	ENCFF648QJE	0.0108333	0.0398105	0.0253219	5816	1254542
SSU72	49742	1.80205	1.75649	1.77927	37703	9381516
STAT3	51599	-0.24699	-0.765901	-0.506446	89	19538
SUZ12	8823	-0.801305	-0.925113	-0.863209	10209	2896841
SUZ12	ENCFF225AMM	-0.788456	-0.944414	-0.866435	4305	1161367
TAF1	46196	-1.25449	-0.923432	-1.08896	39885	15796320
TAF1	ENCFF886BPR	-1.7702	-1.59169	-1.68094	28544	12275231
TAF7	46195	-1.0773	-0.674716	-0.876008	41835	12649640
TAF7	ENCFF243PSJ	-0.916278	-0.883548	-0.899913	14674	4881822
TAFII	4929	0.135905	0.167879	0.151892	6320	1260693
TAL1	51603	-0.162419	-0.386775	-0.274597	1310	368867
TBP	45684	-0.901149	-0.702654	-0.801901	40163	13041507
TBP	ENCFF817TGF	-1.02316	-0.832645	-0.927901	21887	7621690
TCF12	46166	0.0934819	0.63756	0.365521	52733	12460993
TCF12	ENCFF959HJP	-0.0811481	-0.081091	-0.0811196	12119	2989879
TCF4	51609	0.84095	0.493116	0.667033	6835	1426161
TCF7L1	87387	-0.355893	-0.706736	-0.531315	2230	542756
TEAD4	46189	1.36151	1.769	1.56525	95862	23447782
TEAD4	ENCFF885PQR	0.910558	0.914915	0.912737	25111	5798470
THAP11	GSM1505796	0.0247057	-0.350912	-0.163103	2007	803730
TP53	43998	0.239116	-0.348371	-0.0546275	1443	266832
TRIM28	48923	1.75413	1.84003	1.79708	82465	18286066
USF1	46171	1.34781	1.75173	1.54977	71692	15944209
USF1	ENCFF978MNS	0.275701	0.724792	0.500247	31492	7067711
USF2	45694	0.0395951	0.39078	0.215188	21087	4783813
USF2	ENCFF346KIW	-0.168168	-0.198317	-0.183242	8333	2166327
WAPL	GSM2816640	0.105219	-0.800597	-0.347689	34	27970
YY1	46170	-0.0679369	0.41601	0.174036	108263	29517541
YY1	ENCFF376FVJ	-0.339669	-0.131652	-0.23566	25645	8220184
ZFP42	51549	-0.0338121	-0.445458	-0.239635	1021	277269
ZNF114	81221	-0.266532	-0.268052	-0.267292	603	168042
ZNF143	45688	1.00673	1.58274	1.29474	88112	21350530
ZNF143	ENCFF235ROG	0.15427	0.472506	0.313388	36156	10274538
ZNF274	45702	1.51839	0.5882	1.05329	1589	703115
ZNF274	ENCFF718OGI	0.336299	-0.192124	0.0720874	1461	1427138
ZNF486	49603	0.13483	-0.209878	-0.0375239	11426	3775525
ZNF57	81220	-0.455853	-0.767169	-0.611511	339	110055

### Sheet: Mouse
Name	ID	zscore_r1	zscore_r2	zscore_mean	Peak number	Total peak length
ADNP	GSM2582358	0.443699	0.486042	0.46487	22944	7792339
ADNP	GSM2582357	-0.359883	-0.321244	-0.340564	12164	4242074
AFF3	73004	-0.671578	-0.803068	-0.737323	9264	2105668
ASH2L	43179	0.578636	0.66096	0.619798	53538	17936234
ATRX	48658	-0.999634	-0.926244	-0.962939	14644	8415968
BRD2	67563	-0.615598	-0.573001	-0.5943	23731	9672380
BRD4	34084	1.44166	1.22912	1.33539	34794	9479015
BTAF1	81947	-0.813204	-0.660285	-0.736744	120886	67032331
C17ORF96	72169	-0.546731	-0.727546	-0.637138	14539	3425092
CAPG	39309	0.119355	0.229398	0.174377	12153	2523028
CDK7	49496	-0.293232	-0.277964	-0.285598	10814	3004159
CDK8	40163	0.745793	0.584352	0.665072	17846	4138494
CDK9	40169	2.07238	2.05527	2.06383	34038	7984893
CHD2	ENCFF927JDA	-1.12629	-1.18353	-1.15491	8659	2959763
CHD4	73910	0.179098	0.145863	0.162481	30433	10181807
CREBBP	43041	-0.402934	-0.625122	-0.514028	11405	2347482
CTCF	104076	0.618462	0.796621	0.707542	36478	10812758
CTCF	75566	0.490163	0.638478	0.564321	66588	27869551
CTCF	43994	0.476461	0.576158	0.526309	17907	4012969
CXXC1	43178	-0.797737	-0.786674	-0.792206	8129	2628033
DDX21	67360	-0.0656612	-0.0425469	-0.0541041	35990	18165670
DPPA2	53170	2.10316	2.11147	2.10731	79788	22862869
DPY30	404	-0.093103	-0.15697	-0.125036	26113	7328718
ELL3	37690	0.0481065	-0.247937	-0.099915	20138	4840869
EP300	73581	-0.404463	-0.535033	-0.469748	18950	4359171
EP400	56490	-0.384182	-0.572581	-0.478382	10787	2803490
ESRRB	73564	0.719047	0.630458	0.674753	59953	17548982
EZH2	68965	-1.08144	-1.24463	-1.16303	11826	4854371
FAM60A	77370	-0.660033	-0.648575	-0.654304	20630	10494011
FGFR1	52795	0.965117	1.13059	1.04785	42800	8154340
GTF2B	68345	-0.807103	-0.793853	-0.800478	9382	3814793
H1F0	34108	-1.3331	-1.22652	-1.27981	14000	2300412
H2AZ	44007	1.46918	1.38418	1.42668	83132	21287827
HCFC1	46425	0.538595	0.527826	0.53321	30357	9736391
HCFC1	ENCFF058DYG	-0.748523	-0.797567	-0.773045	10795	3806913
HDAC1	73577	0.219846	0.126518	0.173182	35616	11875532
HDAC2	8272	0.357494	0.225273	0.291384	16967	3725408
HEXIM1	67359	0.65238	0.632477	0.642428	45096	16198931
INO80	81948	-1.20784	-1.10084	-1.15434	47957	27051258
JARID2	51020	-1.3945	-1.47436	-1.43443	6028	3509014
KANSL3	47620	-0.742634	-0.653122	-0.697878	17582	7520530
KAT2B	53006	-0.802869	-0.785524	-0.794197	7926	1750156
KAT5	58496	-0.806118	-0.736391	-0.771255	11759	4118698
KAT8	39128	0.582042	0.643841	0.612942	21962	4739033
KDM1A	8304	2.37134	2.22115	2.29625	69607	19895976
KDM2A	34715	-0.827895	-0.715067	-0.771481	8679	2166536
KDM2B	34887	0.0768897	0.0376718	0.0572807	45594	18202543
KDM4A	69498	-1.39031	-1.28386	-1.33708	14408	6152004
KDM4B	41315	1.02753	1.04862	1.03807	41916	10883572
KDM4C	73659	-0.462142	-0.484646	-0.473394	46764	29350734
KDM5C	38059	-0.763248	-0.690853	-0.727051	11954	2912030
KLF4	73601	2.26658	2.20685	2.23672	70610	17748672
KLF5	44342	1.28783	1.12551	1.20667	52704	14230533
KMT2B	43180	-0.406122	-0.34589	-0.376006	11222	2522860
KMT2D	73257	-0.456818	-0.462865	-0.459842	19427	7850198
MAFK	46424	-0.616459	-0.627764	-0.622111	21180	4839480
MAFK	ENCFF496JHC	-0.978375	-1.06965	-1.02401	17123	4752191
MAX	44270	-0.254912	-0.21309	-0.234001	14201	3663260
MBD3	73906	-0.362546	-0.402189	-0.382367	23991	8393561
MCRS1	47611	-0.297108	-0.256242	-0.276675	23925	10028031
MED1	83512	1.58351	1.50156	1.54253	55139	15849558
MED12	82906	-1.24074	-1.24826	-1.2445	6140	3181926
MSL2	47618	-1.02926	-0.95335	-0.991305	10768	3287217
MYC	44268	0.592232	0.615245	0.603738	30200	6562004
MYCN	418	-0.658937	-0.641762	-0.650349	7566	1758429
NANOG	90376	-1.15618	-1.26263	-1.20941	6431	1494918
NCAPD3	39306	0.894531	0.853449	0.87399	22291	5933019
NCAPH2	86593	-0.690101	-0.702016	-0.696058	20682	13794125
NELFA	2907	0.0899122	0.0257237	0.0578179	20492	6842837
NFYA	48618	-0.934335	-0.870509	-0.902422	5977	1828388
NIPBL	2864	1.16415	1.07327	1.11871	34942	9301678
NR0B1	50095	-0.0653139	-0.211796	-0.138555	20064	4794768
NRF1	58923	0.597858	0.498422	0.54814	21239	5706333
NSL1	48059	-1.08412	-1.05712	-1.07062	5210	1433091
OTX2	48490	0.845594	1.05401	0.9498	50281	14419601
PCGF2	69357	-1.36976	-1.52453	-1.44715	5506	3057962
PHIP	82796	-0.778026	-0.704971	-0.741499	31562	16006395
POLR2A	81950	-0.840193	-0.769545	-0.804869	13112	5197172
POU5F1	48487	1.69782	1.66879	1.68331	79521	24220254
PRDM15	82758	-0.716458	-0.847906	-0.782182	6107	1367253
RAD21	39300	1.3035	1.66612	1.48481	50593	12044350
RAD21	75567	-0.256837	-0.0336503	-0.145244	33676	12779847
RAD21	85637	-0.394623	-0.176659	-0.285641	33751	13259563
RAD23B	52732	1.75928	1.68071	1.72	72817	21410039
RARA	38621	-0.604447	-0.524538	-0.564493	10529	2531616
RBBP5	37750	-0.766844	-0.720328	-0.743586	16539	5489569
RNF2	69358	-0.929447	-0.925013	-0.92723	17341	6250738
RYBP	73498	-1.52568	-1.42493	-1.47531	5369	2165955
SALL4	71075	-0.960591	-1.04849	-1.00454	12948	3749758
SIN3A	87	0.329893	0.287295	0.308594	16586	4401613
SIRT6	52815	-1.10611	-1.02309	-1.0646	7981	3548340
SMAD15	58542	-0.889885	-0.94644	-0.918162	7301	1571984
SMAD23	53110	1.98518	1.86439	1.92478	61792	16141531
SMAD4	87245	-0.0804682	-0.178637	-0.129553	24609	7577820
SMARCA4	86476	0.313897	0.0655675	0.189732	45067	15955863
SMC1	GSM3175702	0.54122	0.769527	0.655373	53116	18995768
SOX2	73602	1.40447	1.43233	1.4184	77833	17603681
SP1	103109	0.534868	0.473946	0.504407	21628	5482928
STAG1	34082	1.49904	1.86169	1.68036	57708	13848446
STAG2	34077	1.48197	1.83255	1.65726	55660	12998749
SUPT5H	2902	-0.605647	-0.674493	-0.64007	8841	2330812
SUZ12	48942	-0.860108	-0.946743	-0.903426	20850	9299193
TAF3	4606	0.37695	0.311093	0.344022	32332	10551096
TBP	68337	-0.513839	-0.585138	-0.549489	27583	12364211
TBX3	34041	1.33017	1.39061	1.36039	39721	8566456
TCF12	53111	2.22371	2.1294	2.17656	125097	36313296
TDG	51036	1.11599	1.148	1.132	61034	17843405
TET1	92829	0.760145	0.681356	0.72075	47716	21581340
TET2	71089	-0.755061	-1.06236	-0.908711	5331	1450958
TFCP2	433	0.073382	-0.0165711	0.0284055	14871	3105620
TGIF1	56095	1.61777	1.38794	1.50286	41213	10025715
TGIF2	56408	0.995439	0.959498	0.977468	31977	8072827
TMPRSS4	32904	-0.460788	-0.479217	-0.470003	9270	1966877
TP53	8861	-1.24922	-1.16957	-1.2094	11311	2453425
TRIM28	68940	-0.545846	-0.523204	-0.534525	8239	1310818
USP16	43430	-0.781394	-0.747818	-0.764606	8170	1818333
UTF1	43659	2.12223	2.23509	2.17866	130696	44627225
WAPL	GSM3992897	-0.723317	-0.525923	-0.62462	13347	3716629
YY1	53943	-0.594006	-0.579267	-0.586637	24215	8246693
ZBTB2	83640	-0.831829	-0.784752	-0.80829	12560	5506698
ZC3H11A	46426	0.0328927	0.365733	0.199313	22369	4770483
ZC3H11A	ENCFF404QDD	-0.517178	-0.246462	-0.38182	18707	4661287
ZFP281	73009	2.53727	2.41894	2.4781	111686	33493197
ZFX	438	-1.15064	-1.07271	-1.11168	5961	1397623
ZIC2	51364	-0.504757	-0.588569	-0.546663	19013	5111269
ZMYND8	76497	-0.840129	-0.808807	-0.824468	10680	3100604
ZNF143	36769	-1.06613	-0.958802	-1.01247	7218	1805656
ZNF384	46427	0.982906	1.00738	0.995142	55597	14606681
ZNF384	ENCFF361ESB	-0.586058	-0.694471	-0.640264	24165	7949557
